# Growth phase-specific gene regulation and algicidal interactions between a new *A. macleodii* strain and the model diatom *T. pseudonana*

**DOI:** 10.1101/2025.07.14.663959

**Authors:** David Wiener, Zinka Bartolek, Riley Dunklin, E. Virginia Armbrust

**Author notes:** corresponding author: David Wiener.

## Abstract

Phytoplankton-bacteria interactions are pivotal in marine ecosystems, influencing primary production and biogeochemical cycles. Diatoms, in particular, engage in diverse relationships with bacteria, ranging from mutualism to pathogenicity. However, the mechanisms governing the shift between these interactions and how they are shaped by host physiology and environmental context, remain unclear. To address this, we investigated how the diatom growth phase influences the interaction between a newly isolated *Alteromonas macleodii* strain from the Equatorial Pacific and the model diatom *Thalassiosira pseudonana*. We demonstrated that *A. macleodii*’s algicidal activity depends on the diatom’s growth phase, defensive capacity, and substrate availability. The algicidal effect manifests either during the diatom’s stationary phase or with an external source of organic carbon, implicating organic matter availability as a key driver. Transcriptomic analysis revealed that *A. macleodii* shifts from motility-associated to growth-associated gene expression patterns in response to the diatom’s growth phase and co-culture duration. Filtrate assays and fluorescence microscopy suggest a two-stage infection model: initial bacterial motility and exudate secretion induce diatom death, followed by bacterial aggregation around cellular debris. Comparative transcriptomics of *A. macleodii* with other algal hosts highlights host-specific bacterial responses, underscoring the context-dependent nature of these interactions. Together, these findings reveal how bacterial behavior and gene expression are modulated by host state and environmental cues, providing a molecular basis for the dynamic roles of diatom-bacteria interactions in shaping microbial community structure.
