## Supplemental Table 1 for "Growth phase-specific gene regulation and algicidal interactions between a new *A. macleodii* strain and the model diatom *T. pseudonana*"

### Sheet: Sheet1
Species	Source
Thalassiosira pseudonana CCMP 1335	NCMA
Alteromonas macleodii EP	Gradients 4
Sulfitobacter sp.	Amin et al., 2015
Croceibacter atlanticus	Amin el al., 2015
Ruegaria pomeroyi	Durham et al., 2017
