## Supplemental Table 2 for "Growth phase-specific gene regulation and algicidal interactions between a new *A. macleodii* strain and the model diatom *T. pseudonana*"

### Sheet: A_macleodii_EP_blast
Hit Name	# Nucleotides	% GC	% Identical Sites	% Pairwise Identity	Accession	Bit-Score	Database	Description	E Value	Hit end	Hit start	Max Sequence Length	Min Sequence Length	Molecular Weight (kDa)	Organism	Query coverage	Query end	Query start	Sequence	Sequence Length	Size	Summary ID	Taxonomy	URN	culture_collection	db_xref	isolation_source	strain
NR_037127	2712	0.528	0.983	0.985	NR_037127.1	2401.76	rRNA_typestrains/prokaryotic_16S_ribosomal_RNA	Alteromonas macleodii strain 107 16S ribosomal RNA, partial sequence	0	1356	1	1356	1356	483.227	Alteromonas macleodii	0.703	1587	232	CUCAGAUUGAACGCUGGCGGCAGGCCUAACACAUGCAAGUCGAACGGUAACAUUUCUAGCUUGCUAGAAGAUGACGAGUGGCGGACGGGUGAGUAAUGCUUGGGAACUUGCCUUUGCGAGGGGGAUAACAGUUGGAAACGACUGCUAAUACCGCAUAAUGUCUUCGGACCAAACGGGGCUUCGGCUCCGGCGCAAAGAGAGGCCCAAGUGAGAUUAGCUAGUUGGUAAGGUAACGGCUUACCAAGGCGACGAUCUCUAGCUGUUCUGAGAGGAAGAUCAGCCACACUGGGACUGAGACACGGCCCAGACUCCUACGGGAGGCAGCAGUGGGGAAUAUUGCACAAUGGGGGAAACCCUGAUGCAGCCAUGCCGCGUGUGUGAAGAAGGCCUUCGGGUUGU…	1492	23 KB	NR_037127.1	Bacteria; Pseudomonadati; Pseudomonadota; Gammaproteobacteria; Alteromonadales; Alteromonadaceae; Alteromonas/Salinimonas group; Alteromonas	urn:local:.:de-j7d3lwf	DSM:6062	taxon:28108		107; DSM 6062
NR_114053	2701	0.529	0.981	0.984	NR_114053.1	2385.14	rRNA_typestrains/prokaryotic_16S_ribosomal_RNA	Alteromonas macleodii strain NBRC 102226 16S ribosomal RNA, partial sequence	0	1350	1	1351	1350	472.332	Alteromonas macleodii	0.7004	1587	237	AUUGAACGCUGGCGGCAGGCCUAACACAUGCAAGUCGAACGGUAACAUUUCUAGCUUGCUAGAAGAUGACGAGUGGCGGACGGGUGAGUAAUGCUUGGGAACUUGCCUUUGCGAGGGGGAUAACAGUUGGAAACGACUGCUAAUACCGCAUAAUGUCUUCGGACCAAACGGGGCUUCGGCUCCGGCGCAAAGAGAGGCCCAAGUGAGAUUAGCUAGUUGGUAAGGUAACGGCUUACCAAGGCGACGAUCUCUAGCUGUUCUGAGAGGAAGAUCAGCCACACUGGGACUGAGACACGGCCCAGACUCCUACGGGAGGCAGCAGUGGGGAAUAUUGCACAAUGGGGGAAACCCUGAUGCAGCCAUGCCGCGUGUGUGAAGAAGGCCUUCGGGUUGUAAAGC…	1458	23 KB	NR_114053.1	Bacteria; Pseudomonadati; Pseudomonadota; Gammaproteobacteria; Alteromonadales; Alteromonadaceae; Alteromonas/Salinimonas group; Alteromonas	urn:local:.:ex-j7d3lz0	NBRC:102226	taxon:28108		NBRC 102226
NR_043978	2599	0.529	0.975	0.977	NR_043978.1	2241.11	rRNA_typestrains/prokaryotic_16S_ribosomal_RNA	Alteromonas simiduii strain BCRC 17572 16S ribosomal RNA, partial sequence	0	1343	45	1300	1299	450.378	Alteromonas simiduii	0.6739	1587	288	CAUUGCAGCUGCAUACCAUCGCAAGUCGUAACAAGGUAACCAAGAGCUUGCUAAUACGAUGACGAGUGGCGGACGGGUGAGUAAUGCUUGGGAACUUGCCUUUGCGAGGGGGAUAACAGUUGGAAACGACUGCUAAUACCGCAUAAUGUCUUCGGACCAAACGGGGCUUCGGCUCCGGCGCAAAGAGAGGCCCAAGUGAGAUUAGCUAGUUGGUAAGGUAACGGCUUACCAAGGCGACGAUCUCUAGCUGUUCUGAGAGGAAGAUCAGCCACACUGGGACUGAGACACGGCCCAGACUCCUACGGGAGGCAGCAGUGGGGAAUAUUGCACAAUGGGGGAAACCCUGAUGCAGCCAUGCCGCGUGUGUGAAGAAGGCCUUCGGGUUGUAAAGCACUUUCA…	1391	23 KB	NR_043978.1	Bacteria; Pseudomonadati; Pseudomonadota; Gammaproteobacteria; Alteromonadales; Alteromonadaceae; Alteromonas/Salinimonas group; Alteromonas	urn:local:.:en-j7d3lyf	BCRC:17572	taxon:398036		BCRC 17572
NR_025260	2702	0.527	0.973	0.977	NR_025260.1	2331.59	rRNA_typestrains/prokaryotic_16S_ribosomal_RNA	Alteromonas marina strain SW-47 16S ribosomal RNA, partial sequence	0	1351	1	1351	1351	482.424	Alteromonas marina	0.7004	1587	237	AUUGAACGCUGGCGGCAGGCCUAACACAUGCAAGUCGAACGGUAACANNNUNAGCUUGCUNAUNGAUGACGAGUGGCGGACGGGUGAGUAAUGCUUGGGAACUUGCCUUUGCGAGGGGGAUAACAGUUGGAAACGACUGCUAAUACCGCAUAAUGUUUUCGAACCAAACGGGGCUUAGGCUCCGGCGCAAAGAGAGGCCCAAGUGAGAUUAGCUAGUUGGUAAGGUAACGGCUUACCAAGGCGACGAUCUCUAGCUGUUCUGAGAGGAAGAUCAGCCACACUGGGACUGAGACACGGCCCAGACUCCUACGGGAGGCAGCAGUGGGGAAUAUUGCACAAUGGGGGAAACCCUGAUGCAGCCAUGCCGCGUGUGUGAAGAAGGCCUUCGGGUUGUAAAGC…	1489	23 KB	NR_025260.1	Bacteria; Pseudomonadati; Pseudomonadota; Gammaproteobacteria; Alteromonadales; Alteromonadaceae; Alteromonas/Salinimonas group; Alteromonas	urn:local:.:ao-j7d3ltt	KCCM:41638	taxon:203795		SW-47; KCCM 41638
NR_043977	2706	0.529	0.973	0.975	NR_043977.2	2318.67	rRNA_typestrains/prokaryotic_16S_ribosomal_RNA	Alteromonas tagae strain BCRC 17571 16S ribosomal RNA, partial sequence	0	1353	1	1353	1353	473.101	Alteromonas tagae	0.7014	1587	235	AGAUUGAACGCUGGCGGCAGGCCUAACACAUGCAAGUCGAACGGUAACAGGAUUAGCUUGCUAAUCGCUGACGAGUGGCGGACGGGUGAGUAAUGCUUGGGAACUUGCCUUUGCGAGGGGGAUAACAGUUGGAAACGACUGCUAAUACCGCAUAAUGUCUUCGGACCAAACGGGGCUUAGGCUCCGGCGCAAAGAGAGGCCCAAGUGAGAUUAGCUAGUUGGUGAGGUAAAGGCUCACCAAGGCGACGAUCUCUAGCUGUUCUGAGAGGAAGAUCAGCCACACUGGGACUGAGACACGGCCCAGACUCCUACGGGAGGCAGCAGUGGGGAAUAUUGCACAAUGGGGGAAACCCUGAUGCAGCCAUGCCGCGUGUGUGAAGAAGGCCUUCGGGUUGUAAA…	1460	23 KB	NR_043977.2	Bacteria; Pseudomonadati; Pseudomonadota; Gammaproteobacteria; Alteromonadales; Alteromonadaceae; Alteromonas/Salinimonas group; Alteromonas	urn:local:.:ei-j7d3ly2	BCRC:17571	taxon:398035		BCRC 17571
NR_116737	2713	0.525	0.972	0.974	NR_116737.1	2318.67	rRNA_typestrains/prokaryotic_16S_ribosomal_RNA	Alteromonas australica strain H 17 16S ribosomal RNA, partial sequence	0	1369	14	1357	1356	492.727	Alteromonas australica	0.7035	1587	231	GAGUUUGAUCAUGGCUCAGAUUGAACGCUGGCGGCAGGCCUAACACAUGCAAGUCGAACGGUAACAUUCCUAGCUUGCUAGAAGAUGACGAGUGGCGGACGGGUGAGUAAUGCUUGGGAACUUGCCUUUGCGAGGGGGAUAACAGUUGGAAACGACUGCUAAUACCGCAUAAUGGCUACGGACCAAACGGGGCUUAGGCUCCGGCGCAAAGAGAGGCCCAAGUGAGAUUAGCUAGUUGGUAAGGUAAUGGCUUACCAAGGCAACGAUCUCUAGCUGUUCUGAGAGGAAGAUCAGCCACACUGGAACUGAGACACGGUCCAGACUCCUACGGGAGGCAGCAGUGGGGAAUAUUGCACAAUGGGGGAAACCCUGAUGCAGCCAUGCCGCGUGUGUGAAGAA…	1521	23 KB	NR_116737.1	Bacteria; Pseudomonadati; Pseudomonadota; Gammaproteobacteria; Alteromonadales; Alteromonadaceae; Alteromonas/Salinimonas group; Alteromonas	urn:local:.:f7-j7d3lzi		taxon:589873		H 17
NR_145589	2701	0.524	0.968	0.971	NR_145589.1	2279.89	rRNA_typestrains/prokaryotic_16S_ribosomal_RNA	Alteromonas naphthalenivorans strain SN2 16S ribosomal RNA, partial sequence	0	1350	1	1351	1350	471.322	Alteromonas naphthalenivorans	0.7004	1587	237	AUUGAACGCUGGCGGCAGGCCUAACACAUGCAAGUCGAACGGAAACAUAUCUAGCUUGCUAGAUGAUGUCGAGUGGCGGACGGGUGAGUAAUGCUUGGGAACUUGCCUUUGCGAGGGGGAUAACAGUUGGAAACGACUGCUAAUACCGCAUAAUGUCUACGGACCAAACGGGGCUUCGGCUCCGGCGCAAAGAGAGGCCCAAGUGAGAUUAGCUAGUUGGUGAGGUAAAAGCUCACCAAGGCAACGAUCUCUAGCUGUUCUGAGAGGAAGAUCAGCCACACUGGGACUGAGACACGGCCCAGACUCCUACGGGAGGCAGCAGUGGGGAAUAUUGCACAAUGGGGGAAACCCUGAUGCAGCCAUGCCGCGUGUGUGAAGAAGGCCUUCGGGUUGUAAAGC…	1455	25 KB	NR_145589.1	Bacteria; Pseudomonadati; Pseudomonadota; Gammaproteobacteria; Alteromonadales; Alteromonadaceae; Alteromonas/Salinimonas group; Alteromonas	urn:local:.:fr-j7d3m0z		taxon:715451	oil-polluted area tidal sediment	SN2
NR_043100	2680	0.524	0.967	0.97	NR_043100.1	2255.88	rRNA_typestrains/prokaryotic_16S_ribosomal_RNA	Alteromonas stellipolaris strain R10SW13 16S ribosomal RNA, partial sequence	0	1339	1	1341	1339	474.897	Alteromonas stellipolaris	0.6952	1587	247	GCGGCAGGCCUAACACAUGCAAGUCGAACGGUAACAUGUCUAGCUUGCUAGAUGAUGUCGAGUGGCGGACGGGUGAGUAAUGCUUGGGAACUUGCCUUUGCGAGGGGGAUAACAGUUGGAAACGACUGCUAAUACCGCAUAAUGUCUACGGACCAAACAGGGCUUCGGCUCUGGCGCAAAGAGAGGCCCAAGUGAGAUUAGCUAGUUGGUGAGGUAAAGGCUCACCAAGGCAACGAUCUCUAGCUGUUCUGAGAGGAAGAUCAGCCACACUGGGACUGAGACACGGCCCAGACUCCUACGGGAGGCAGCAGUGGGGAAUAUUGCACAAUGGGGGAAACCCUGAUGCAGCCAUGCCGCGUGUGUGAAGAAGGCCUUCGGGUUGUAAAGCACUUUCAGUUG…	1466	22 KB	NR_043100.1	Bacteria; Pseudomonadati; Pseudomonadota; Gammaproteobacteria; Alteromonadales; Alteromonadaceae; Alteromonas/Salinimonas group; Alteromonas	urn:local:.:e8-j7d3lxg		taxon:233316		R10SW13
NR_148755	2713	0.522	0.965	0.967	NR_148755.1	2263.27	rRNA_typestrains/prokaryotic_16S_ribosomal_RNA	Alteromonas mediterranea strain DE 16S ribosomal RNA, complete sequence	0	1377	22	1357	1356	498.734	Alteromonas mediterranea	0.7035	1587	231	UUAGUUCAGAGUUUGAUCAUGGCUCAGAUUGAACGCUGGCGGCAGGCCUAACACAUGCAAGUCGAACGGUAACAGGAUUAGCUUGCUAAUCGCUGACGAGUGGCGGACGGGUGAGUAAUGCUUGGGAACUUGCCUUUGCGAGGGGGAUAACAGUUGGAAACGACUGCUAAUACCGCAUAACGUCUACGGACCAAACGGGGCUUAGGCUCCGGCGCAAAGAGAGGCCCAAGUGAGAUUAGCUAGUUGGUAAGGUAAAGGCUUACCAAGGCAACGAUCUCUAGCUGUUCUGAGAGGAAGAUCAGCCACACUGGAACUGAGACACGGUCCAGACUCCUACGGGAGGCAGCAGUGGGGAAUAUUGCACAAUGGGGGAAACCCUGAUGCAGCCAUGCCGCGUGU…	1540	26 KB	NR_148755.1	Bacteria; Pseudomonadati; Pseudomonadota; Gammaproteobacteria; Alteromonadales; Alteromonadaceae; Alteromonas/Salinimonas group; Alteromonas	urn:local:.:gg-j7d3m2r		taxon:314275		DE
NR_025433	2698	0.525	0.963	0.967	NR_025433.1	2244.8	rRNA_typestrains/prokaryotic_16S_ribosomal_RNA	Alteromonas stellipolaris strain LMG 21861 16S ribosomal RNA, partial sequence	0	1347	1	1351	1347	480.087	Alteromonas stellipolaris	0.7004	1587	237	AUUGAACGCUGGCGGCAGGCCUAACACAUGCAAGUCGAACGGAAACAUGUCUAGCUUGCUAGAUGAUGUCGAGUGGCGGACGGGUGAGUAAUGCUUGGGAACUUGCCUUUGCGAGGGGGAUAACAGUUGGAAACGACUGCUAAUACCGCAUAAUGUCUUCGGACCAAACRGGGCUUCGGCUCYGGCGCAAAGAGAGGCCCAAGUGAGAUUAGCUAGUUGGUGAGGUAAAGGCUCACCAAGGCAACGAUCUCUAGCUGUUCUGAGAGGAAGAUCAGCCACACUGGGACUGAGACACGGCCCAGACUCCUACGGGAGGCAGCAGUGGGGAAUAUUGCACAAUGGGGGAAACCCUGAUGCAGCCAUGCCGCGUGUGUGAAGAAGGCCUUCGGGUUGUAGCAC…	1482	23 KB	NR_025433.1	Bacteria; Pseudomonadati; Pseudomonadota; Gammaproteobacteria; Alteromonadales; Alteromonadaceae; Alteromonas/Salinimonas group; Alteromonas	urn:local:.:b6-j7d3lul	LMG:21861	taxon:233316		LMG 21861
NR_025780	2702	0.531	0.964	0.966	NR_025780.1	2250.34	rRNA_typestrains/prokaryotic_16S_ribosomal_RNA	Alteromonas litorea strain TF-22T 16S ribosomal RNA, partial sequence	0	1351	1	1351	1351	471.776	Alteromonas litorea	0.7004	1587	237	AUUGAACGCUGGCGGCAGGCCUAACACAUGCAAGUCGAACGGUAACAGGAUUAGCUUGCUAAUCGCUGACGAGUGGCGGACGGGUGAGUAAUGCUUGGGAACUUGCCUUUGCGAGGGGGAUAACAGUUGGAAACGACUGCUAAUACCGCAUAAUGUCUUCGGACCAAACGGGGCUNCGGCUCCGGCGCAAAGAGAGGCCCAAGUGAGAUUAGCUAGUUGGUGAGGUAAGAGCUCACCAAGGCGACGAUCUCUAGCUGUUCUGAGAGGAAGAUCAGCCACACUGGGACUGAGACACGGCCCAGACUCCUACGGGAGGCAGCAGUGGGGAAUAUUGCACAAUGGGGGAAACCCUGAUGCAGCCAUGCCGCGUGUGUGAAGAAGGCCUUCGGGUUGUAAAGC…	1456	23 KB	NR_025780.1	Bacteria; Pseudomonadati; Pseudomonadota; Gammaproteobacteria; Alteromonadales; Alteromonadaceae; Alteromonas/Salinimonas group; Alteromonas	urn:local:.:cf-j7d3lvk	KCCM:41775	taxon:252597		TF-22T; KCCM 41775
NR_148753	2713	0.523	0.962	0.965	NR_148753.1	2246.65	rRNA_typestrains/prokaryotic_16S_ribosomal_RNA	Alteromonas mediterranea strain DE 16S ribosomal RNA, complete sequence	0	1377	22	1357	1356	496.577	Alteromonas mediterranea	0.7035	1587	231	UAAUUGAAGAGUUUGAUCAUGGCUCAGAUUGAACGCUGGCGGCAGGCCUAACACAUGCAAGUCGAACGGUAACAGGAUUAGCUUGCUAAUCGCUGACGAGUGGCGGACGGGUGAGUAAUGCUUGGGAACUUGCCUUUGCGAGGGGGAUAACAGUUGGAAACGACUGCUAAUACCGCAUAACGUCUACGGACCAAACGGGGCUUAGGCUCCGGCGCAAAGAGAGGCCCAAGUGAGAUUAGCUAGUUGGUAAGGUAAAGGCUUACCAAGGCAACGAUCUCUAGCUGUUCUGAGAGGAAGAUCAGCCACACUGGAACUGAGACACGGUCCAGACUCCUACGGGAGGCAGCAGUGGGGAAUAUUGCACAAUGGGGGAAACCCUGAUGCAGCCAUGCCGCGUGU…	1533	26 KB	NR_148753.1	Bacteria; Pseudomonadati; Pseudomonadota; Gammaproteobacteria; Alteromonadales; Alteromonadaceae; Alteromonas/Salinimonas group; Alteromonas	urn:local:.:g6-j7d3m24		taxon:314275		DE
NR_148752	2713	0.524	0.962	0.965	NR_148752.1	2246.65	rRNA_typestrains/prokaryotic_16S_ribosomal_RNA	Alteromonas mediterranea strain DE 16S ribosomal RNA, complete sequence	0	1377	22	1357	1356	496.695	Alteromonas mediterranea	0.7035	1587	231	GGUAAGGAGAGUUUGAUCAUGGCUCAGAUUGAACGCUGGCGGCAGGCCUAACACAUGCAAGUCGAACGGUAACAGGAUUAGCUUGCUAAUCGCUGACGAGUGGCGGACGGGUGAGUAAUGCUUGGGAACUUGCCUUUGCGAGGGGGAUAACAGUUGGAAACGACUGCUAAUACCGCAUAACGUCUACGGACCAAACGGGGCUUAGGCUCCGGCGCAAAGAGAGGCCCAAGUGAGAUUAGCUAGUUGGUAAGGUAAAGGCUUACCAAGGCAACGAUCUCUAGCUGUUCUGAGAGGAAGAUCAGCCACACUGGAACUGAGACACGGUCCAGACUCCUACGGGAGGCAGCAGUGGGGAAUAUUGCACAAUGGGGGAAACCCUGAUGCAGCCAUGCCGCGUGU…	1533	26 KB	NR_148752.1	Bacteria; Pseudomonadati; Pseudomonadota; Gammaproteobacteria; Alteromonadales; Alteromonadaceae; Alteromonas/Salinimonas group; Alteromonas	urn:local:.:g1-j7d3m1t		taxon:314275		DE
NR_043274	2655	0.527	0.962	0.964	NR_043274.1	2187.55	rRNA_typestrains/prokaryotic_16S_ribosomal_RNA	Alteromonas hispanica strain F-32 16S ribosomal RNA, partial sequence	0	1327	1	1328	1327	479.082	Alteromonas hispanica	0.6884	1564	237	AUUGAACGCUGGCGGCAGGCCUAACACAUGCAAGUCGAACGGUAACAUGAAGUGCUUGCUCUUCGCUGUACGAGUGGCGGACGGGUGAGUAAUGCUUGGGAACUUGCCUUUGCGAGGGGGAUAACAGUUGGAAACGACUGCUAAUACCGCAUAACGUCUACGGACCAAACGGGGCUUAGGCUCCGGCGCAAAGAGAGGCCCAAGUGAGAUUAGCUAGUUGGUGAGGUAAAGGCUCACCAAGGCGACGAUCUCUAGCUGUUCUGAGAGGAAGAUCAGCCACACUGGGACUGAGACACGGCCCAGACUCCUACGGGAGGCAGCAGUGGGGAAUAUUGCACAAUGGGGGAAACCCUGAUGCAGCCAUGCCGCGUGUGUGAAGAAGGCCUUCGGGUUGUAAAG…	1479	23 KB	NR_043274.1	Bacteria; Pseudomonadati; Pseudomonadota; Gammaproteobacteria; Alteromonadales; Alteromonadaceae; Alteromonas/Salinimonas group; Alteromonas	urn:local:.:ed-j7d3lxq		taxon:315421		F-32
NR_042667	2645	0.529	0.96	0.962	NR_042667.1	2169.09	rRNA_typestrains/prokaryotic_16S_ribosomal_RNA	Alteromonas genovensis strain LMG 24078 16S ribosomal RNA, partial sequence	0	1321	1	1324	1321	486.266	Alteromonas genovensis	0.6864	1564	241	ACGCUGGCGGCAGGCCUAACACAUGCAAGUCGAACGGUAACAGGAAGUGCUUGCACUUNGCUGACGAGUGGCGGACGGGUGAGUAAUGCUUGGGAACUUGCCUUUGCGAGGGGGAUAACAGUUGGAAACGACUGCUAAUACCGCAUAAUGUCUACGGACCAAACGGGGCUUAGGCUUCGGCGCAGAGAGAGGCCCAAGUGAGAUUAGCUAGUUGGUGGGGUAAAGGCUCACCAAGGCGACGAUCUCUAGCUGUUCUGAGAGGAAGAUCAGCCACACUGGGACUGAGACACGGCCCAGACUCCUACGGGAGGCAGCAGUGGGGAAUAUUGCACAAUGGGGGNAACCCUGAUGCAGCCAUGCCGCGUGUGUGAAGAAGGCCUUCGGGUUGUAAAGCACUUU…	1501	23 KB	NR_042667.1	Bacteria; Pseudomonadati; Pseudomonadota; Gammaproteobacteria; Alteromonadales; Alteromonadaceae; Alteromonas/Salinimonas group; Alteromonas	urn:local:.:e3-j7d3lx4	LMG:24078	taxon:471225		LMG 24078
NR_148756	2712	0.523	0.958	0.96	NR_148756.1	2213.41	rRNA_typestrains/prokaryotic_16S_ribosomal_RNA	Alteromonas mediterranea strain DE 16S ribosomal RNA, complete sequence	0	1376	22	1357	1355	496.224	Alteromonas mediterranea	0.7035	1587	231	UAAUUGAAGAGUUUGAUCAUGGCUCAGAUUGAACGCUGGCGGCAGGCCUAACACAUGCAAGUCGAACGGUAACAGGAAGUGCUUGCACUUCGCUGACGAGUGGCGGACGGGUGAGUAAUGCUUGGGAACUUGCCUUUGCGAGGGGGAUAACAGUUGGAAACGACUGCUAAUACCGCAUAACGUCUACGGACCAAACGGGGCUUACGCUCCGGCGCAAAGAGAGGCCCAAGUGAGAUUAGCUAGUUGGUAAUGUAAAGGCUUACCAAGGCAACGAUCUCUAGCUGUUCUGAGAGGAAGAUCAGCCACACUGGAACUGAGACACGGUCCAGACUCCUACGGGAGGCAGCAGUGGGGAAUAUUGCACAAUGGGGGAAACCCUGAUGCAGCCAUGCCGCGUGU…	1532	26 KB	NR_148756.1	Bacteria; Pseudomonadati; Pseudomonadota; Gammaproteobacteria; Alteromonadales; Alteromonadaceae; Alteromonas/Salinimonas group; Alteromonas	urn:local:.:gl-j7d3m35		taxon:314275		DE
NR_148754	2709	0.526	0.956	0.958	NR_148754.1	2193.09	rRNA_typestrains/prokaryotic_16S_ribosomal_RNA	Alteromonas mediterranea strain DE 16S ribosomal RNA, complete sequence	0	1373	22	1357	1352	495.337	Alteromonas mediterranea	0.7035	1587	231	GGUAAGGAGAGUUUGAUCAUGGCUCAGAUUGAACGCUGGCGGCAGGCCUAACACAUGCAAGUCGAACGGUAACAGGAAGUGCUUGCACUUCGCUGACGAGUGGCGGACGGGUGAGUAAUGCUUGGGAACUUGCCUUUGCGAGGGGGAUAACAGUUGGAAACGACUGCUAAUACCGCAUAACGUCUACGGACCAAACGGGGCUUACGCUCCGGCGCAAGAGAGGCCCAAGUGAGAUUAGCUAGUUGGUAUGUAAAGCUUACCAAGGCAACGAUCUCUAGCUGUCUGAGAGGAAGAUCAGCCACACUGGAACUGAGACACGGUCCAGACUCCUACGGGAGGCAGCAGUGGGGAAUAUUGCACAAUGGGGGAAACCCUGAUGCAGCCAUGCCGCGUGUGUGA…	1529	26 KB	NR_148754.1	Bacteria; Pseudomonadati; Pseudomonadota; Gammaproteobacteria; Alteromonadales; Alteromonadaceae; Alteromonas/Salinimonas group; Alteromonas	urn:local:.:gb-j7d3m2f		taxon:314275		DE
NR_156088	2701	0.537	0.954	0.957	NR_156088.1	2174.63	rRNA_typestrains/prokaryotic_16S_ribosomal_RNA	Alteromonas lipolytica strain JW12 16S ribosomal RNA, partial sequence	0	1350	1	1351	1350	471.422	Alteromonas lipolytica	0.7004	1587	237	AUUGAACGCUGGCGGCAGGCCUAACACAUGCAAGUCGAACGGUAGCAAGAUGUGCUUGCACAUCGCUGACGAGUGGCGGACGGGUGAGUAAUGCUUGGGAACUUGCCUUUGCGAGGGGGAUAACAGUUGGAAACGACUGCUAAUACCGCAUGAUGUCUUCGGACCAAAGGGGGCUUCGGCUCCCGCGCAAAGAGAGGCCCAAGUGAGAUUAGCUAGUUGGUAAGGUAAAGGCUUACCAAGGCGACGAUCUCUAGCUGUUCUGAGAGGAAGAUCAGCCACACUGGGACUGAGACACGGCCCAGACUCCUACGGGAGGCAGCAGUGGGGAAUAUUGCACAAUGGGGGAAACCCUGAUGCAGCCAUGCCGCGUGUGUGAAGAAGGCCUUCGGGUUGUAAAGC…	1455	24 KB	NR_156088.1	Bacteria; Pseudomonadati; Pseudomonadota; Gammaproteobacteria; Alteromonadales; Alteromonadaceae; Alteromonas/Salinimonas group; Alteromonas	urn:local:.:gq-j7d3m3i		taxon:1856405	water	JW12
NR_137375	2701	0.531	0.954	0.957	NR_137375.1	2174.63	rRNA_typestrains/prokaryotic_16S_ribosomal_RNA	Alteromonas confluentis strain DSSK2-12 16S ribosomal RNA, partial sequence	0	1350	1	1351	1350	471.431	Alteromonas confluentis	0.7004	1587	237	AUUGAACGCUGGCGGCAGGCCUAACACAUGCAAGUCGAACGGUAGCAGGAUGUGCUUGCACAUCGCUGACGAGUGGCGGACGGGUGAGUAAUGCUUGGGAACUUGCCUUUGCGAGGGGGAUAACAGUUGGAAACGACUGCUAAUACCGCAUAAUGUCUUCGGACCAAACGGGGCUUCGGCUCCGGCGCAAAGAGAGGCCCAAGUGAGAUUAGCUAGUUGGUGAGGUAAAGGCUCACCAAGGCGACGAUCUCUAGCUGUUCUGAGAGGAAGAUCAGCCACACUGGGACUGAGACACGGCCCAGACUCCUACGGGAGGCAGCAGUGGGGAAUAUUGCACAAUGGGGGAAACCCUGAUGCAGCCAUGCCGCGUGUGUGAAGAAGGCCUUCGGGUUGUAAAGC…	1455	24 KB	NR_137375.1	Bacteria; Pseudomonadati; Pseudomonadota; Gammaproteobacteria; Alteromonadales; Alteromonadaceae; Alteromonas/Salinimonas group; Alteromonas	urn:local:.:fm-j7d3m0j		taxon:1656094	water from the junction between the ocean and a freshwater spring	DSSK2-12
NR_159349	2713	0.533	0.952	0.955	NR_159349.1	2169.09	rRNA_typestrains/prokaryotic_16S_ribosomal_RNA	Alteromonas oceani strain S35 16S ribosomal RNA, partial sequence	0	1370	15	1357	1356	477.234	Alteromonas oceani	0.7035	1587	231	AGAGUUUGAUCCUGGCUCAGAUUGAACGCUGGCGGCAGGCCUAACACAUGCAAGUCGAACGGUAACAGGGUUAGCUUGCUAAUCGCUGACGAGUGGCGGACGGGUGAGUAAUGCUUGGGAACUUGCCUUCGGGAGGGGGAUAACAGUUGGAAACGACUGCUAAUACCGCAUAACGUCUACGGACCAAAGCGGGCUUCGGCUCGCACCUGAAGAGAGGCCCAAGUGAGAUUAGCUAGUUGGUAAGGUAAAGGCUUACCAAGGCGACGAUCUCUAGCUGUUCUGAGAGGAAGAUCAGCCACACUGGGACUGAGACACGGCCCAGACUCCUACGGGAGGCAGCAGUGGGGAAUAUUGCACAAUGGGGGAAACCCUGAUGCAGCCAUGCCGCGUGUGUGAAGA…	1473	24 KB	NR_159349.1	Bacteria; Pseudomonadati; Pseudomonadota; Gammaproteobacteria; Alteromonadales; Alteromonadaceae; Alteromonas/Salinimonas group; Alteromonas	urn:local:.:h5-j7d3m4g		taxon:2071609	deep-sea sediments	S35
NR_157790	2703	0.531	0.951	0.954	NR_157790.1	2154.31	rRNA_typestrains/prokaryotic_16S_ribosomal_RNA	Alteromonas aestuariivivens strain JDTF-113 16S ribosomal RNA, partial sequence	0	1352	1	1352	1351	472.1	Alteromonas aestuariivivens	0.7004	1587	237	AUUGAACGCUGGCGGCAGGCCUAACACAUGCAAGUCGAACGGUAACAGGAAUUAGCUUGCUAAUUUGCUGACGAGUGGCGGACGGGUGAGUAAUGCUUGGGAACUUGCCUUUGCGAGGGGGAUAACAGUUGGAAACGACUGCUAAUACCGCAUGAUGUCUACGGACCAAAGGGGGCUUUUGCUCUCGCGCAAAGAGAGGCCCAAGUGAGAUUAGCUAGUUGGUGGGGUAAAGGCUCACCAAGGCGACGAUCUCUAGCUGUUCUGAGAGGAAGAUCAGCCACACUGGGACUGAGACACGGCCCAGACUCCUACGGGAGGCAGCAGUGGGGAAUAUUGCACAAUGGGGGAAACCCUGAUGCAGCCAUGCCGCGUGUGUGAAGAAGGCCUUCGGGUUGUAAA…	1457	24 KB	NR_157790.1	Bacteria; Pseudomonadati; Pseudomonadota; Gammaproteobacteria; Alteromonadales; Alteromonadaceae; Alteromonas/Salinimonas group; Alteromonas	urn:local:.:gv-j7d3m3u		taxon:1938339	Tidal flat sediment	JDTF-113
NR_116373	2597	0.527	0.948	0.949	NR_116373.1	2034.28	rRNA_typestrains/prokaryotic_16S_ribosomal_RNA	Alteromonas halophila strain JSM 073008 16S ribosomal RNA, partial sequence	0	1298	1	1299	1298	468.136	Alteromonas halophila	0.6734	1554	256	CUAACACAUGCAAGUCGAACGGUAACAGGAAGUGCUUGCACUUCGCUGACGAGUGGCGGACGGGUGAGUAAUGCUUGGGAACUUGCCUUUGCGAGGGGGAUAACAGUUGGAAACGACUGCUAAUACCGCAUAAUGUCUACGGACCAAACGGGGCUUUUAGCUCCGGCGCAAAGAGAGGCCCAAGUGAGAUUAGCUAGAUGGUGAGGUAAGAGCUCACCAUGGCGACGAUCUCUAGCUGUUCUGAGAGGAAGAUCAGCCACACUGGGACUGAGACACGGCCCAGACUCCUACGGGAGGCAGCAGUGGGGAAUAUUGCACAAUGGGGGAAACCCUGAUGCAGCCAUGCCGCGUGUGUGAAGAAGGCCUUCGGGUUGUAAAGCACUUUCAGUUGUGAGGAAA…	1445	22 KB	NR_116373.1	Bacteria; Pseudomonadati; Pseudomonadota; Gammaproteobacteria; Alteromonadales; Alteromonadaceae; Alteromonas/Salinimonas group; Alteromonas	urn:local:.:f2-j7d3lz9		taxon:516698		JSM 073008
NR_025721	2688	0.533	0.938	0.941	NR_025721.1	2047.21	rRNA_typestrains/prokaryotic_16S_ribosomal_RNA	Fluctibacter halophilus strain JC2043 16S ribosomal RNA, partial sequence	0	1343	1	1345	1343	464.608	Fluctibacter halophilus	0.6973	1587	243	GCUGGCGGCAGGCCUAACACAUGCAAGUCGAACGGUAACAGGAAGUGCUUGCACUUCGCUGACGAGUGGCGGACGGGUGAGUAAUACUUAGGGAUCUGCCUUUGAGUGGGGGACAACCAUUGGAAACGAUGGCUAAUACCGCAUAACGUCUACGGACCAAAGUGGGCUUCGGCUCACGCUUGAAGAGGAACCUAAGCGAGAUUAGCUAGUUGGUGAGGUAAGGGCUCACCAAGGCGACGAUCUCUAGCUGUUCUGAGAGGAAGAUCAGCCACACUGGGACUGAGACACGGCCCAGACUCCUACGGGAGGCAGCAGUGGGGAAUAUUGCACAAUGGGGGAAACCCUGAUGCAGCCAUGCCGCGUGUGUGAAGAAGGCCUUCGGGUUGUAAAGCACUUUCA…	1434	23 KB	NR_025721.1	Bacteria; Pseudomonadati; Pseudomonadota; Gammaproteobacteria; Alteromonadales; Alteromonadaceae; Fluctibacter	urn:local:.:bv-j7d3lv4	IMSNU:14007	taxon:226011		JC2043; IMSNU 14007
NR_158136	2585	0.529	0.939	0.94	NR_158136.1	1962.26	rRNA_typestrains/prokaryotic_16S_ribosomal_RNA	Alteromonas pelagimontana strain 5.12 16S ribosomal RNA, partial sequence	0	1293	1	1293	1292	459.75	Alteromonas pelagimontana	0.6698	1554	263	AUGCAGUCGAACGGUAGCAGGACGUGCUUGCACAUCUGCUGACGAGUGGCGGACGGGUGAGUAAUGCUUGGGAACUUGCCUUUUGGAGGGGGAUAACAGUUGGAAACGACUGCUAAUACCGCAUAAUGUCUACGGACCAAAGGGGGCGCUUGCGCUCUUACCAAAAGAGAGGCCCAAGUGAGAUUACCUAGUAGGUGAGGUAAGAGCUCACCUAGGCGACGAUCUCUAGCUGUUCUGAGAGGAAGAUCAGCCACACUGGGACUGAGACACGGCCCAGACUCCUACGGGAGGCAGCAGUGGGGAAUAUUGCACAAUGGGGGCAACCCUGAUGCAGCCAUGCCGCGUGUGUGAAGAAGGCCUUCGGGUUGUAAAGCACUUUCAGUUGUGAGGAAGGGUUGA…	1419	23 KB	NR_158136.1	Bacteria; Pseudomonadati; Pseudomonadota; Gammaproteobacteria; Alteromonadales; Alteromonadaceae; Alteromonas/Salinimonas group; Alteromonas	urn:local:.:h0-j7d3m45		taxon:1858656	surface sediment	5.12
NR_148279	2715	0.534	0.937	0.939	NR_148279.1	2054.59	rRNA_typestrains/prokaryotic_16S_ribosomal_RNA	Aliiglaciecola coringensis strain AK49 16S ribosomal RNA, partial sequence	0	1360	3	1358	1357	476.01	Aliiglaciecola coringensis	0.7035	1587	231	UGGCUCAGAUUGAACGCUGGCGGCAGGCCUAACACAUGCAAGUCGAACGGUAGCAGAAAGAAGCUUGCUUCUUUGCUGACGAGUGGCGGACGGGUGAGUAAUGCUUGGGAACUUGCCUUUGGGAGGGGGAUAACAGUUGGAAACGACUGCUAAUACCGCAUAACGUCUACGGACCAAAGGGGGCUUAGGCUCCCGCCUAAAGAGAGGCCCAAGUGAGAUUAGCUAGUUGGUGAGGUAAGAGCUCACCAAGGCGACGAUCUCUAGCUGUUCUGAGAGGAAGAUCAGCCACACUGGGACUGAGACACGGCCCAGACUCCUACGGGAGGCAGCAGUGGGGAAUAUUGCACAAUGGGGGAAACCCUGAUGCAGCCAUGCCGCGUGUGUGAAGAAGGCCUUCGG…	1469	24 KB	NR_148279.1	Bacteria; Pseudomonadati; Pseudomonadota; Gammaproteobacteria; Alteromonadales; Alteromonadaceae; Aliiglaciecola	urn:local:.:fw-j7d3m1d		taxon:1406886	water sample from mangrove	AK49
NR_118469	2635	0.524	0.938	0.939	NR_118469.1	1991.81	rRNA_typestrains/prokaryotic_16S_ribosomal_RNA	Paraglaciecola aquimarina strain personal::GGW-M5 16S ribosomal RNA, partial sequence	0	1317	1	1318	1317	471.344	Paraglaciecola aquimarina	0.6833	1554	237	AUUGAACGCUGGCGGCAGGCCUAACACAUGCAAGUCGAACGGAAACAUGUCUAGCUUGCUAGAUGAUGUCGAGUGGCGGACGGGUGAGUAAUACUUAGGAACAUGCCUUUGUGUGGGGGAUAACUAUUGGAAACGAUAGCUAAUACCGCAUAAUGUCUUCGGACCAAAGGGGGCUUUUGCUCCCGCGCAAAGAGUGGCCUAAGCGAGAUUAGCUAGUUGGUGUGGUAAAGGCGCACCAAGGCGACGAUCUCUAGCUGUUCUGAGAGGAAGAUCAGCCACACUGGAACUGAGACACGGUCCAGACUCCUACGGGAGGCAGCAGUGGGGAAUAUUGCACAAUGGGGGGAACCCUGAUGCAGCCAUGCCGCGUGUGUGAAGAAGGCCUUCGGGUUGUAAAGC…	1455	24 KB	NR_118469.1	Bacteria; Pseudomonadati; Pseudomonadota; Gammaproteobacteria; Alteromonadales; Alteromonadaceae; Paraglaciecola	urn:local:.:fc-j7d3lzx		taxon:1235557	coastal seawater	personal::GGW-M5
NR_109101	2703	0.533	0.936	0.938	NR_109101.1	2037.97	rRNA_typestrains/prokaryotic_16S_ribosomal_RNA	Salinimonas lutimaris strain DPSR-4 16S ribosomal RNA, partial sequence	0	1352	1	1352	1351	472.04	Salinimonas lutimaris	0.7004	1587	237	AUUGAACGCUGGCGGCAGGCCUAACACAUGCAAGUCGAGCGGUAACAGGAUGUGCUUGCACAUCGCUGACGAGCGGCGGACGGGUGAGUAAUGCUUGGGAACUUGCCUUGGCGAGGGGGAUAACCACUGGAAACGGUGGCUAAUACCGCAUAAUGUUCUUCGGAACCAAAGGGGGCUUAGGCUCCCGCGCUUAGAGAGGCCCAAGUGAGAUUAGCUAGUUGGUAAGGUAAAGGCUUACCAAGGCAACGAUCUCUAGCUGUUCUGAGAGGAAGAUCAGCCACACUGGGACUGAGACACGGCCCAGACUCCUACGGGAGGCAGCAGUGGGGAAUAUUGGACAAUGGGGGCAACCCUGAUCCAGCCAUGCCGCGUGUGUGAAGAAGGCCUUCGGGUUGUAAA…	1457	24 KB	NR_109101.1	Bacteria; Pseudomonadati; Pseudomonadota; Gammaproteobacteria; Alteromonadales; Alteromonadaceae; Alteromonas/Salinimonas group; Salinimonas	urn:local:.:es-j7d3lyp	CCUG:60743	taxon:914153	tidal flat sediment	DPSR-4
NR_041397	2644	0.524	0.934	0.935	NR_041397.1	1967.8	rRNA_typestrains/prokaryotic_16S_ribosomal_RNA	Paraglaciecola chathamensis S18K6 16S ribosomal RNA, partial sequence	0	1322	1	1322	1322	484.64	Paraglaciecola chathamensis S18K6	0.6853	1554	233	UCAGAUUGAACGCUGGCGGCAGGCCUAACACAUGCAAGUCGAACGGUAACAUUUCUAGCUUGCUAGAAGAUGACGAGUGGCGGACGGGUGAGUAAUACUUAGGAAUAUGCCUUUGUGUGGGGGAUAACCAUUGGAAACGAUGGCUAAUACCGCAUAACGUCUUCGGACCAAAGGGGGCUUCGGCUCCCGCGCAAAGAGUAGCCUAAGCGAGAUUAGCUUGUUGGUGAGGUAAAGGCUCACCAAGGCGACGAUCUCUAGCUGUUCUGAGAGGAAGAUCAGCCACACUGGAACUGAGACACGGUCCAGACUCCUACGGGAGGCAGCAGUGGGGAAUAUUGCACAAUGGGGGAAACCCUGAUGCAGCCAUGCCGCGUGUGUGAAGAAGGCCUUCGGGUUGUA…	1496	23 KB	NR_041397.1	Bacteria; Pseudomonadati; Pseudomonadota; Gammaproteobacteria; Alteromonadales; Alteromonadaceae; Paraglaciecola	urn:local:.:dy-j7d3lws	JCM:13645	taxon:1127672		S18K6
NR_134124	2647	0.524	0.932	0.934	NR_134124.1	1958.57	rRNA_typestrains/prokaryotic_16S_ribosomal_RNA	Paraglaciecola chathamensis strain 162Z-12 16S ribosomal RNA, partial sequence	0	1337	15	1324	1323	495.451	Paraglaciecola chathamensis	0.6864	1554	231	AGAGUUUGAUCCUGGCUCAGAUUGAACGCUGGCGGCAGGCCUAACACAUGCAAGUCGAACGGUAACAUUUCUAGCUUGCUAGAAGAUGACGAGUGGCGGACGGGUGAGUAAUACUUAGGAAUAUGCCUUUGUGUGGGGGAUAACCAUUGGAAACGAUGGCUAAUACCGCAUAACGUCUUCGGACCAAAGGGGGCCUUGGCUCCCGCGCAAAGAGUAGCCUAAGCGAGAUUAGCUUGUUGGUGAGGUAAAGGCUCACCAAGGCGACGAUCUCUAGCUGUUCUGAGAGGAAGAUCAGCCACACUGGAACUGAGACACGGUCCAGACUCCUACGGGAGGCAGCAGUGGGGAAUAUUGCACAAUGGGGGAAACCCUGAUGCAGCCAUGCCGCGUGUGUGAAGA…	1530	24 KB	NR_134124.1	Bacteria; Pseudomonadati; Pseudomonadota; Gammaproteobacteria; Alteromonadales; Alteromonadaceae; Paraglaciecola	urn:local:.:fh-j7d3m0a		taxon:368405		162Z-12
NR_025811	2692	0.545	0.929	0.931	NR_025811.1	1978.88	rRNA_typestrains/prokaryotic_16S_ribosomal_RNA	Salinimonas chungwhensis strain BH030046 16S ribosomal RNA, partial sequence	0	1346	1	1346	1346	456.08	Salinimonas chungwhensis	0.6978	1587	242	CGCUGGCGGCAGGCCUAACACAUGCAAGUCGAGCGGUAGCAUUUCUAGCUUGCUAGAAGAUGACGAGCGGCGGACGGGUGAGUAAUGCUUGGGAACUUGCCUUUGCGAGGGGGAUAACCACUGGAAACGGUGGCUAAUACCGCAUAAUGUCUACGGACCAAAGGGGGCUUUCGGGCUCCUGCGCAAAGAGAGGCCCAAGUGAGAUUAGCUAGUUGGUGGGGUAAAGGCUCACCAAGGCAACGAUCUCUAGCUGUUCUGAGAGGAAGAUCAGCCACACUGGGACUGAGACACGGCCCAGACUCCUACGGGAGGCAGCAGUGGGGAAUAUUGGACAAUGGGCGCAAGCCUGAUCCAGCCAUGCCGCGUGUGUGAAGAAGGCCUUCGGGUUGUAAAGCACUU…	1407	24 KB	NR_025811.1	Bacteria; Pseudomonadati; Pseudomonadota; Gammaproteobacteria; Alteromonadales; Alteromonadaceae; Alteromonas/Salinimonas group; Salinimonas	urn:local:.:cu-j7d3lvy	KCTC:12239	taxon:265425	solar saltern soil	BH030046; KCTC 12239
