## Supplemental Table 3 for "Growth phase-specific gene regulation and algicidal interactions between a new *A. macleodii* strain and the model diatom *T. pseudonana*"

### Sheet: Sheet1
Organism Scientific Name	Organism Common Name	Organism Qualifier	Taxonomy id	Assembly Name	Assembly Accession	Source	Annotation	Level	Contig N50	Size	Submission Date	Gene Count	BioProject	BioSample
Alteromonas macleodii ATCC 27126		strain: ATCC 27126	529120	ASM17263v2	GCF_000172635.2	RefSeq	NCBI Prokaryotic Genome Annotation Pipeline (PGAP)	Complete Genome	4653851	4653851	########	3965	PRJNA29793	SAMN02603229
Alteromonas macleodii str. 'English Channel 673'		strain: English Channel 673	1004788	ASM29995v1	GCF_000299955.1	RefSeq	NCBI Prokaryotic Genome Annotation Pipeline (PGAP)	Complete Genome	4601785	4601785	########	3972	PRJNA65407	SAMN02604121
Alteromonas macleodii str. 'Balearic Sea AD45'		strain: Balearic Sea AD45	1004787	ASM30017v1	GCF_000300175.1	RefSeq	NCBI Prokaryotic Genome Annotation Pipeline (PGAP)	Complete Genome	4629479	4674885	########	4035	PRJNA65405	SAMN02604120
Alteromonas macleodii		strain: D7	28108	ASM156223v1	GCF_001562235.1	RefSeq	NCBI Prokaryotic Genome Annotation Pipeline (PGAP)	Complete Genome	4575623	4575623	########	4052	PRJNA307085	SAMN04372246
Alteromonas macleodii		strain: HOT1A3	28108	ASM157851v1	GCF_001578515.1	RefSeq	GCF_001578515.1-RS_2024_03_31	Complete Genome	4652873	4801807	2016-02-03	4176	PRJNA288688	SAMN03835502
Alteromonas macleodii		strain: Te101	28108	ASM284987v1	GCF_002849875.1	RefSeq	NCBI Prokaryotic Genome Annotation Pipeline (PGAP)	Complete Genome	4630082	4867393	2018-03-01	4223	PRJNA355640	SAMN06093175
Alteromonas macleodii		strain: QZ9-9	28108	ASM2380539v1	GCF_023805395.1	RefSeq	NCBI Prokaryotic Genome Annotation Pipeline (PGAP)	Complete Genome	4894500	4974508	########	4233	PRJNA838066	SAMN28402784
Alteromonas macleodii		strain: KD01	28108	ASM3747788v1	GCF_037477885.1	RefSeq	GCF_037477885.1-RS_2024_04_05	Complete Genome	4603466	5218117	2024-05-04	4661	PRJNA982396	SAMN35768725
Alteromonas macleodii		isolate: Alteromonas macleodii BGP6	28108	ASM90144661v2	GCF_901446615.2	RefSeq	NCBI Prokaryotic Genome Annotation Pipeline (PGAP)	Complete Genome	4673923	4819231	########	4180	PRJEB32335	SAMEA5587610
Alteromonas macleodii		isolate: Alteromonas macleodii 83-1	28108	ASM90144675v2	GCF_901446755.2	RefSeq	NCBI Prokaryotic Genome Annotation Pipeline (PGAP)	Complete Genome	4672348	4817656	########	4178	PRJEB32335	SAMEA5587609
Alteromonas macleodii		isolate: Alteromonas macleodii BGP9	28108	ASM90145777v2	GCF_901457775.2	RefSeq	NCBI Prokaryotic Genome Annotation Pipeline (PGAP)	Complete Genome	4569171	4807803	########	4169	PRJEB32335	SAMEA5587611
Alteromonas macleodii		isolate: Alteromonas macleodii BGP14	28108	ASM90145778v2	GCF_901457785.2	RefSeq	NCBI Prokaryotic Genome Annotation Pipeline (PGAP)	Complete Genome	4672348	4817656	########	4178	PRJEB32335	SAMEA5587612
Alteromonas macleodii		isolate: Alteromonas macleodii EZ55	28108	ASM90145781v2	GCF_901457815.2	RefSeq	NCBI Prokaryotic Genome Annotation Pipeline (PGAP)	Complete Genome	4712952	4916878	########	4274	PRJEB32335	SAMEA5587614
Alteromonas macleodii		isolate: Alteromonas macleodii MIT1002	28108	ASM90145783v2.txt	GCF_901457835.2	RefSeq	NCBI Prokaryotic Genome Annotation Pipeline (PGAP)	Complete Genome	4634081	4736936	########	4159	PRJEB32335	SAMEA5587613
