## Supplemental Table 4 for "Growth phase-specific gene regulation and algicidal interactions between a new *A. macleodii* strain and the model diatom *T. pseudonana*"

### Sheet: Sheet1
	Gene	logFC	AveExpr	P.Value	adj.P.Val	Comparison	transcriptId	kogid	kogdefline	kogClass	kogGroup
1	THAPSDRAFT_4147	-2.68991	5.15895	6.87408e-10	3.81497e-06	T8_St	4147	KOG2992	Nucleolar GTPase/ATPase p130	Nuclear structure	CELLULAR PROCESSES AND SIGNALING
2	THAPSDRAFT_20965	-2.68102	7.42269	9.63863e-10	3.81497e-06	T8_St	20965	NA	UNANNOTATED	UNANNOTATED	UNANNOTATED
3	THAPSDRAFT_22640	-2.83042	4.45671	5.14953e-08	0.000124	T8_St	22640	NA	UNANNOTATED	UNANNOTATED	UNANNOTATED
4	THAPSDRAFT_37309	-1.8959	5.8583	6.25131e-08	0.000124	T8_St	37309	KOG1744	Histone H2B	Chromatin structure and dynamics	INFORMATION STORAGE AND PROCESSING
5	THAPSDRAFT_262632	-1.89796	3.43916	1.754e-08	0.000139	T3_St	262632	KOG3916	UDP-Gal:glucosylceramide beta-1,4-galactosyltransferase	Carbohydrate transport and metabolism	METABOLISM
6	THAPS_10832	-2.14802	6.35926	3.2288e-07	0.000511	T8_St	10832	KOG2806	Chitinase	Carbohydrate transport and metabolism	METABOLISM
7	THAPSDRAFT_9764	-1.7878	5.24378	7.24617e-07	0.000903	T8_St	9764	KOG0619	FOG: Leucine rich repeat	General function prediction only	POORLY CHARACTERIZED
8	THAPSDRAFT_23263	-1.49875	5.1322	7.98166e-07	0.000903	T8_St	23263	KOG2992	Nucleolar GTPase/ATPase p130	Nuclear structure	CELLULAR PROCESSES AND SIGNALING
9	THAPSDRAFT_20931	-1.62435	9.51068	1.05801e-06	0.000973	T8_St	20931	NA	UNANNOTATED	UNANNOTATED	UNANNOTATED
10	THAPSDRAFT_10181	-1.85494	4.74804	1.20465e-06	0.000973	T8_St	10181	NA	UNANNOTATED	UNANNOTATED	UNANNOTATED
11	THAPSDRAFT_261036	-2.01633	5.15604	1.2297e-06	0.000973	T8_St	261036	KOG0619	FOG: Leucine rich repeat	General function prediction only	POORLY CHARACTERIZED
12	THAPSDRAFT_34210	-1.49634	5.74054	1.98698e-06	0.00143	T8_St	34210	KOG1744	Histone H2B	Chromatin structure and dynamics	INFORMATION STORAGE AND PROCESSING
13	THAPS_23641	-1.31798	6.08734	2.20607e-06	0.001455	T8_St	23641	NA	UNANNOTATED	UNANNOTATED	UNANNOTATED
14	THAPSDRAFT_20847	-1.42742	6.06674	3.37217e-06	0.002053	T8_St	20847	KOG2748	Uncharacterized conserved protein, contains chromo domain	Chromatin structure and dynamics	INFORMATION STORAGE AND PROCESSING
15	THAPSDRAFT_25075	-1.82981	5.78033	4.08736e-06	0.002205	T8_St	25075	KOG2806	Chitinase	Carbohydrate transport and metabolism	METABOLISM
16	THAPSDRAFT_25807	-1.52705	5.67995	4.38803e-06	0.002205	T8_St	25807	KOG2992	Nucleolar GTPase/ATPase p130	Nuclear structure	CELLULAR PROCESSES AND SIGNALING
17	THAPS_25389	1.03795	6.62874	4.45599e-06	0.002205	T8_St	25389	NA	UNANNOTATED	UNANNOTATED	UNANNOTATED
18	THAPSDRAFT_7974	-1.49767	5.14801	5.59433e-06	0.002605	T8_St	7974	KOG4415	Uncharacterized conserved protein	Function unknown	POORLY CHARACTERIZED
19	THAPSDRAFT_3184	-1.85036	6.79816	6.4994e-06	0.002687	T8_St	3184	KOG3467	Histone H4	Chromatin structure and dynamics	INFORMATION STORAGE AND PROCESSING
20	THAPSDRAFT_8704	-2.0591	3.73753	6.7144e-06	0.002687	T8_St	8704	KOG1216	von Willebrand factor and related coagulation proteins	Defense mechanisms	CELLULAR PROCESSES AND SIGNALING
21	THAPSDRAFT_8704	-2.0591	3.73753	6.7144e-06	0.002687	T8_St	8704	KOG1216	von Willebrand factor and related coagulation proteins	Extracellular structures	CELLULAR PROCESSES AND SIGNALING
22	THAPSDRAFT_22486	-1.08728	6.78863	7.00156e-06	0.002687	T8_St	22486	KOG2992	Nucleolar GTPase/ATPase p130	Nuclear structure	CELLULAR PROCESSES AND SIGNALING
23	THAPSDRAFT_25917	-1.59828	5.39989	7.12782e-06	0.002687	T8_St	25917	NA	UNANNOTATED	UNANNOTATED	UNANNOTATED
24	THAPSDRAFT_1210	-1.59823	6.13099	9.18912e-06	0.003148	T8_St	1210	NA	UNANNOTATED	UNANNOTATED	UNANNOTATED
25	THAPSDRAFT_24597	-1.38236	5.20799	9.3936e-06	0.003148	T8_St	24597	KOG0260	RNA polymerase II, large subunit	Transcription	INFORMATION STORAGE AND PROCESSING
26	THAPSDRAFT_25805	-1.33675	6.50987	9.54446e-06	0.003148	T8_St	25805	KOG4157	beta-1,6-N-acetylglucosaminyltransferase, contains WSC domain	Posttranslational modification, protein turnover, chaperones	CELLULAR PROCESSES AND SIGNALING
27	THAPSDRAFT_25805	-1.33675	6.50987	9.54446e-06	0.003148	T8_St	25805	KOG4157	beta-1,6-N-acetylglucosaminyltransferase, contains WSC domain	Carbohydrate transport and metabolism	METABOLISM
28	THAPSDRAFT_25838	-1.79264	5.19287	1.4876e-05	0.00471	T8_St	25838	KOG1216	von Willebrand factor and related coagulation proteins	Defense mechanisms	CELLULAR PROCESSES AND SIGNALING
29	THAPSDRAFT_25838	-1.79264	5.19287	1.4876e-05	0.00471	T8_St	25838	KOG1216	von Willebrand factor and related coagulation proteins	Extracellular structures	CELLULAR PROCESSES AND SIGNALING
30	THAPS_7192	-1.29136	4.50144	1.68337e-05	0.005091	T8_St	7192	KOG0161	Myosin class II heavy chain	Cytoskeleton	CELLULAR PROCESSES AND SIGNALING
31	THAPSDRAFT_21557	-1.65194	4.72166	1.73643e-05	0.005091	T8_St	21557	KOG4274	Positive cofactor 2 (PC2), subunit of a multiprotein coactivator of RNA polymerase II	Transcription	INFORMATION STORAGE AND PROCESSING
32	THAPSDRAFT_14555	1.06772	4.90914	1.88405e-05	0.005326	T8_St	14555	KOG2743	Cobalamin synthesis protein	Coenzyme transport and metabolism	METABOLISM
33	THAPSDRAFT_7642	-1.23473	4.07876	1.99076e-05	0.005434	T8_St	7642	KOG1454	Predicted hydrolase/acyltransferase (alpha/beta hydrolase superfamily)	General function prediction only	POORLY CHARACTERIZED
34	THAPSDRAFT_9874	-2.02879	4.06492	2.08204e-05	0.005494	T8_St	9874	NA	UNANNOTATED	UNANNOTATED	UNANNOTATED
35	THAPSDRAFT_263505	1.17859	5.73339	2.22317e-05	0.005677	T8_St	263505	KOG1023	Natriuretic peptide receptor, guanylate cyclase	Signal transduction mechanisms	CELLULAR PROCESSES AND SIGNALING
36	THAPSDRAFT_6004	-2.04299	5.05507	2.29918e-05	0.005688	T8_St	6004	KOG4597	Serine proteinase inhibitor (KU family) with thrombospondin repeats	Posttranslational modification, protein turnover, chaperones	CELLULAR PROCESSES AND SIGNALING
37	THAPSDRAFT_25618	-1.76733	4.42707	2.43019e-05	0.00583	T8_St	25618	KOG2806	Chitinase	Carbohydrate transport and metabolism	METABOLISM
38	THAPSDRAFT_22549	0.811277	7.38392	3.17291e-05	0.007387	T8_St	22549	KOG0619	FOG: Leucine rich repeat	General function prediction only	POORLY CHARACTERIZED
39	THAPSDRAFT_7442	-1.07874	6.03618	3.39519e-05	0.007679	T8_St	7442	NA	UNANNOTATED	UNANNOTATED	UNANNOTATED
40	THAPSDRAFT_22337	-1.21774	5.04994	3.72285e-05	0.00806	T8_St	22337	NA	UNANNOTATED	UNANNOTATED	UNANNOTATED
41	THAPSDRAFT_23915	-1.21494	4.64652	3.77931e-05	0.00806	T8_St	23915	KOG0048	Transcription factor, Myb superfamily	Transcription	INFORMATION STORAGE AND PROCESSING
42	THAPSDRAFT_33270	-1.70363	4.70369	3.86906e-05	0.00806	T8_St	33270	KOG1756	Histone 2A	Chromatin structure and dynamics	INFORMATION STORAGE AND PROCESSING
43	THAPS_35229	-1.63921	6.19665	4.16212e-05	0.008448	T8_St	35229	KOG3467	Histone H4	Chromatin structure and dynamics	INFORMATION STORAGE AND PROCESSING
44	THAPSDRAFT_1131	-1.43603	5.48502	4.94286e-05	0.009329	T8_St	1131	NA	UNANNOTATED	UNANNOTATED	UNANNOTATED
45	THAPSDRAFT_8905	-1.50099	4.00336	4.94577e-05	0.009329	T8_St	8905	NA	UNANNOTATED	UNANNOTATED	UNANNOTATED
46	THAPSDRAFT_8371	-1.33617	5.78912	4.94946e-05	0.009329	T8_St	8371	KOG4597	Serine proteinase inhibitor (KU family) with thrombospondin repeats	Posttranslational modification, protein turnover, chaperones	CELLULAR PROCESSES AND SIGNALING
47	THAPSDRAFT_24077	-1.15568	6.7321	5.8832e-05	0.010831	T8_St	24077	NA	UNANNOTATED	UNANNOTATED	UNANNOTATED
48	THAPSDRAFT_15464	-1.12351	4.34111	6.33467e-05	0.011397	T8_St	15464	KOG1497	COP9 signalosome, subunit CSN4	Signal transduction mechanisms	CELLULAR PROCESSES AND SIGNALING
49	THAPSDRAFT_15464	-1.12351	4.34111	6.33467e-05	0.011397	T8_St	15464	KOG1497	COP9 signalosome, subunit CSN4	Posttranslational modification, protein turnover, chaperones	CELLULAR PROCESSES AND SIGNALING
50	THAPSDRAFT_22734	-1.12321	7.65881	6.67318e-05	0.011739	T8_St	22734	NA	UNANNOTATED	UNANNOTATED	UNANNOTATED
51	THAPSDRAFT_24385	-1.57969	7.41401	7.86769e-05	0.013312	T8_St	24385	NA	UNANNOTATED	UNANNOTATED	UNANNOTATED
52	THAPSDRAFT_11189	0.992107	4.28147	7.90362e-05	0.013312	T8_St	11189	KOG4644	L-fucose kinase	Carbohydrate transport and metabolism	METABOLISM
53	THAPSDRAFT_21094	-1.86035	5.03244	8.4723e-05	0.013688	T8_St	21094	KOG0118	FOG: RRM domain	General function prediction only	POORLY CHARACTERIZED
54	THAPSDRAFT_20670	-0.98082	8.09662	8.47266e-05	0.013688	T8_St	20670	NA	UNANNOTATED	UNANNOTATED	UNANNOTATED
55	THAPSDRAFT_268958	-1.53975	8.40738	8.787e-05	0.013812	T8_St	268958	NA	UNANNOTATED	UNANNOTATED	UNANNOTATED
56	THAPSDRAFT_24031	1.42866	6.51284	8.89831e-05	0.013812	T8_St	24031	NA	UNANNOTATED	UNANNOTATED	UNANNOTATED
57	THAPSDRAFT_25890	2.05546	4.69897	9.84036e-05	0.01498	T8_St	25890	KOG0627	Heat shock transcription factor	Transcription	INFORMATION STORAGE AND PROCESSING
58	THAPSDRAFT_1388	-1.84313	3.94935	0.0001	0.015009	T8_St	1388	KOG1187	Serine/threonine protein kinase	Signal transduction mechanisms	CELLULAR PROCESSES AND SIGNALING
59	THAPS_25407	-1.49061	4.37384	0.000106	0.015248	T8_St	25407	KOG4776	Uncharacterized conserved protein BCNT	Function unknown	POORLY CHARACTERIZED
60	THAPSDRAFT_20671	-1.13744	8.67518	0.000106	0.015248	T8_St	20671	NA	UNANNOTATED	UNANNOTATED	UNANNOTATED
61	THAPS_35407	-1.27961	5.18893	0.000109	0.015418	T8_St	35407	KOG1756	Histone 2A	Chromatin structure and dynamics	INFORMATION STORAGE AND PROCESSING
62	THAPSDRAFT_5116	-1.13544	3.77954	0.00012	0.016627	T8_St	5116	NA	UNANNOTATED	UNANNOTATED	UNANNOTATED
63	THAPSDRAFT_33883	-1.2262	4.99755	0.000127	0.017399	T8_St	33883	KOG0653	Cyclin B and related kinase-activating proteins	Cell cycle control, cell division, chromosome partitioning	METABOLISM
64	THAPSDRAFT_11076	1.25063	4.91456	0.000132	0.017707	T8_St	11076	KOG0369	Pyruvate carboxylase	Energy production and conversion	METABOLISM
65	THAPSDRAFT_22748	1.66201	5.38611	0.000145	0.019022	T8_St	22748	KOG4177	Ankyrin	Cell wall/membrane/envelope biogenesis	CELLULAR PROCESSES AND SIGNALING
66	THAPSDRAFT_24535	-1.45161	4.47862	0.000147	0.019022	T8_St	24535	KOG4701	Chitinase	Cell wall/membrane/envelope biogenesis	CELLULAR PROCESSES AND SIGNALING
67	THAPSDRAFT_20965	-1.90403	7.42269	2.76496e-06	0.020206	T8_Exp	20965	NA	UNANNOTATED	UNANNOTATED	UNANNOTATED
68	THAPSDRAFT_262632	-1.67365	3.43916	5.1052e-06	0.020206	T8_Exp	262632	KOG3916	UDP-Gal:glucosylceramide beta-1,4-galactosyltransferase	Carbohydrate transport and metabolism	METABOLISM
69	THAPS_269231	0.904869	5.02342	5.31288e-06	0.021028	T3_St	269231	KOG0255	Synaptic vesicle transporter SVOP and related transporters (major facilitator superfamily)	General function prediction only	POORLY CHARACTERIZED
70	THAPSDRAFT_5548	-1.25303	4.4547	0.000167	0.021336	T8_St	5548	NA	UNANNOTATED	UNANNOTATED	UNANNOTATED
71	THAPSDRAFT_268314	-0.92431	4.84625	0.000174	0.021805	T8_St	268314	NA	UNANNOTATED	UNANNOTATED	UNANNOTATED
72	THAPSDRAFT_22401	1.17301	6.87656	0.00018	0.021941	T8_St	22401	NA	UNANNOTATED	UNANNOTATED	UNANNOTATED
73	THAPSDRAFT_40001	0.685011	6.81807	0.00018	0.021941	T8_St	40001	KOG0462	Elongation factor-type GTP-binding protein	Translation, ribosomal structure and biogenesis	INFORMATION STORAGE AND PROCESSING
74	THAPSDRAFT_10434	-1.27097	4.52699	0.00019	0.022843	T8_St	10434	KOG2806	Chitinase	Carbohydrate transport and metabolism	METABOLISM
75	THAPSDRAFT_7626	0.716748	6.6447	0.000197	0.023229	T8_St	7626	KOG2992	Nucleolar GTPase/ATPase p130	Nuclear structure	CELLULAR PROCESSES AND SIGNALING
76	THAPSDRAFT_3629	-1.18254	3.66201	0.000238	0.027702	T8_St	3629	KOG1867	Ubiquitin-specific protease	Posttranslational modification, protein turnover, chaperones	CELLULAR PROCESSES AND SIGNALING
77	THAPSDRAFT_36303	1.14192	4.68489	0.000246	0.028224	T8_St	36303	KOG0698	Serine/threonine protein phosphatase	Signal transduction mechanisms	CELLULAR PROCESSES AND SIGNALING
78	THAPSDRAFT_2880	-1.18838	4.93842	1.34882e-05	0.028385	T3_St	2880	KOG3797	Peripheral-type benzodiazepine receptor and related proteins	Signal transduction mechanisms	CELLULAR PROCESSES AND SIGNALING
79	THAPSDRAFT_20965	-1.39266	7.42269	1.43429e-05	0.028385	T3_St	20965	NA	UNANNOTATED	UNANNOTATED	UNANNOTATED
80	THAPSDRAFT_4604	-1.09616	4.18599	0.000255	0.028465	T8_St	4604	NA	UNANNOTATED	UNANNOTATED	UNANNOTATED
81	THAPSDRAFT_27352	-1.29082	5.53784	0.000255	0.028465	T8_St	27352	KOG1744	Histone H2B	Chromatin structure and dynamics	INFORMATION STORAGE AND PROCESSING
82	THAPSDRAFT_8144	1.00726	4.71192	0.000285	0.030933	T8_St	8144	KOG2992	Nucleolar GTPase/ATPase p130	Nuclear structure	CELLULAR PROCESSES AND SIGNALING
83	THAPS_35330	-1.19388	6.28777	0.000285	0.030933	T8_St	35330	KOG3467	Histone H4	Chromatin structure and dynamics	INFORMATION STORAGE AND PROCESSING
84	THAPSDRAFT_8219	-1.27751	5.74351	0.000298	0.031882	T8_St	8219	KOG2806	Chitinase	Carbohydrate transport and metabolism	METABOLISM
85	THAPSDRAFT_1243	-1.29684	4.20532	0.000309	0.032663	T8_St	1243	KOG0691	Molecular chaperone (DnaJ superfamily)	Posttranslational modification, protein turnover, chaperones	CELLULAR PROCESSES AND SIGNALING
86	THAPSDRAFT_22640	-1.74863	4.45671	2.1281e-05	0.033692	T3_St	22640	NA	UNANNOTATED	UNANNOTATED	UNANNOTATED
87	THAPS_7087	-1.44758	4.34664	0.000342	0.035052	T8_St	7087	KOG4726	Ultrahigh sulfur keratin-associated protein	Extracellular structures	CELLULAR PROCESSES AND SIGNALING
88	THAPSDRAFT_36476	0.804443	4.60518	0.000345	0.035052	T8_St	36476	KOG1446	Histone H3 (Lys4) methyltransferase complex and RNA cleavage factor II complex, subunit SWD2	RNA processing and modification	INFORMATION STORAGE AND PROCESSING
89	THAPSDRAFT_36476	0.804443	4.60518	0.000345	0.035052	T8_St	36476	KOG1446	Histone H3 (Lys4) methyltransferase complex and RNA cleavage factor II complex, subunit SWD2	Chromatin structure and dynamics	INFORMATION STORAGE AND PROCESSING
90	THAPSDRAFT_36476	0.804443	4.60518	0.000345	0.035052	T8_St	36476	KOG1446	Histone H3 (Lys4) methyltransferase complex and RNA cleavage factor II complex, subunit SWD2	Posttranslational modification, protein turnover, chaperones	CELLULAR PROCESSES AND SIGNALING
91	THAPSDRAFT_6203	-1.06741	6.82517	0.000346	0.035052	T8_St	6203	NA	UNANNOTATED	UNANNOTATED	UNANNOTATED
92	THAPSDRAFT_6253	-1.24641	3.57794	0.00035	0.035052	T8_St	6253	NA	UNANNOTATED	UNANNOTATED	UNANNOTATED
93	THAPSDRAFT_21272	-1.77578	4.28924	0.000409	0.040469	T8_St	21272	KOG1181	FOG: Low-complexity	Function unknown	POORLY CHARACTERIZED
94	THAPSDRAFT_23725	-0.6525	4.70902	0.000427	0.041416	T8_St	23725	KOG1337	N-methyltransferase	General function prediction only	POORLY CHARACTERIZED
95	THAPSDRAFT_24698	-1.12382	6.3263	0.000429	0.041416	T8_St	24698	KOG1216	von Willebrand factor and related coagulation proteins	Defense mechanisms	CELLULAR PROCESSES AND SIGNALING
96	THAPSDRAFT_24698	-1.12382	6.3263	0.000429	0.041416	T8_St	24698	KOG1216	von Willebrand factor and related coagulation proteins	Extracellular structures	CELLULAR PROCESSES AND SIGNALING
97	THAPSDRAFT_9500	-1.07548	4.10761	0.00044	0.041703	T8_St	9500	NA	UNANNOTATED	UNANNOTATED	UNANNOTATED
98	THAPSDRAFT_9557	-2.17945	4.57977	0.000443	0.041703	T8_St	9557	KOG0260	RNA polymerase II, large subunit	Transcription	INFORMATION STORAGE AND PROCESSING
99	THAPSDRAFT_24702	0.713669	6.07819	3.33159e-05	0.043955	T3_St	24702	KOG4597	Serine proteinase inhibitor (KU family) with thrombospondin repeats	Posttranslational modification, protein turnover, chaperones	CELLULAR PROCESSES AND SIGNALING
100	THAPS_6948	-1.03393	5.11971	0.000485	0.0452	T8_St	6948	KOG1756	Histone 2A	Chromatin structure and dynamics	INFORMATION STORAGE AND PROCESSING
101	THAPS_41392	-1.5176	7.44412	0.000496	0.045649	T8_St	41392	NA	UNANNOTATED	UNANNOTATED	UNANNOTATED
102	THAPSDRAFT_9067	-1.651	5.23694	0.00053	0.047893	T8_St	9067	KOG3467	Histone H4	Chromatin structure and dynamics	INFORMATION STORAGE AND PROCESSING
103	THAPSDRAFT_11075	0.799741	5.91234	0.000537	0.047893	T8_St	11075	KOG0369	Pyruvate carboxylase	Energy production and conversion	METABOLISM
104	THAPSDRAFT_25108	0.788226	4.97263	0.000546	0.047893	T8_St	25108	NA	UNANNOTATED	UNANNOTATED	UNANNOTATED
105	THAPSDRAFT_4844	1.34069	4.89591	0.000549	0.047893	T8_St	4844	NA	UNANNOTATED	UNANNOTATED	UNANNOTATED
106	THAPSDRAFT_22454	0.974674	8.01152	0.000554	0.047893	T8_St	22454	KOG0627	Heat shock transcription factor	Transcription	INFORMATION STORAGE AND PROCESSING
107	THAPSDRAFT_22490	0.697305	6.47662	0.000557	0.047893	T8_St	22490	KOG4293	Predicted membrane protein, contains DoH and Cytochrome b-561/ferric reductase transmembrane domains	Signal transduction mechanisms	CELLULAR PROCESSES AND SIGNALING
108	THAPSDRAFT_23303	1.27043	7.37453	0.000587	0.049937	T8_St	23303	NA	UNANNOTATED	UNANNOTATED	UNANNOTATED
